# Redefining the specificity of phosphoinositide-binding by human PH domain-containing proteins

**DOI:** 10.1101/2020.06.20.163253

**Authors:** Nilmani Singh, Adriana Reyes-Ordoñez, Michael A. Compagnone, Jesus F. Moreno Castillo, Benjamin J. Leslie, Taekjip Ha, Jie Chen

## Abstract

Pleckstrin homology (PH) domains are presumed to bind phosphoinositides (PIPs), but specific interaction with and regulation by PIPs for most PH domain-containing proteins are unclear. Here we employed a single-molecule pulldown assay to study interactions of lipid vesicles with full-length proteins in mammalian whole cell lysates. Of 67 human PH domaincontaining proteins examined, 36 (54%) were found to have affinity for PIPs with various specificity, the majority of which had not been reported before. Further investigation of ARHGEF3 revealed structural requirements and functional relevance of its newly discovered PI(4,5)P_2_ binding. A recursive-learning algorithm based on the assay results of the 67 proteins was generated to analyze the sequences of 246 human PH domains, which predicted 48% of them to bind PIPs. A collection of the predicted PIP-binding proteins was assayed, with the vast majority found to bind PIPs. Collectively, our findings reveal unexpected lipid-binding specificity of PH domain-containing proteins.
