## Supplementary Table 1 for "Redefining the specificity of phosphoinositide-binding by human PH domain-containing proteins"

### Sheet: Sheet1
PROTEIN ID	PC			PI(3,4,5)P3			PI(4,5)P2			PI(3,4)P2			PI(3,5)P2			PI(3)P			PI(4)P			PI(5)P			PA
	EXP 1	EXP 2	EXP 3	EXP 1	EXP 2	EXP 3	EXP 1	EXP 2	EXP 3	EXP 1	EXP 2	EXP 3	EXP 1	EXP 2	EXP 3	EXP 1	EXP 2	EXP 3	EXP 1	EXP 2	EXP 3	EXP 1	EXP 2	EXP 3	EXP 1	EXP 2	EXP 3
ACAP1	56	86	85	50	43	71	70	61	50	163	267	169	177	150	132	38	86	55	322	218	326	95	94	-23	188	139	227
ADAP1	84	4	-2	514	558	642	295	209	174	125	130	163	21	54	63	9	16	17	-24	79	13	53	61	-6	4	64	30
AFAP1	60	72	56	50	28	22	-1	40	1	7	93	93	46	59	72	43	33	24	22	26	29	13	23	49	55	33	28
AFAP1L1	35	42	17	62	43	47	22	1	12	45	48	10	174	147	145	79.6	4	-52	17	54	10	119	23	97	-47	-6	-20
APPL1	93	25	19	27	-8	37	57	0	90	78	16	98	-6	0	88	21	17	-20	68	6	108	97	16	28	23	29	-8
APPL2	95	20	2	98	87	7	46	28	-3	30	-14	11	18	17	77	15.1	30	86	89	75	-22	79	97	48	80	51	12
ARHGAP12	5	13	26	2	14	-37	-2	56	18	23	-6	0	48	4	36	23	17	35	-6	15	5	-25	-5	-6	0	19	13
ARHGAP15	79	-21	31	242	134	243	141	516	134	576	141	313	106	105	176	255	180	139	463	305	132	79	2	40	-104	23	-22
ARHGAP25	-4	-10	64	90	-8	38	70.1	80	19	108	-33	-14	72	20	44	105.4	16	27	23	21	10	5	1	16	-10	17	-34
ARHGAP26	74	17	20	5	-14	-2	63	33	67	262	269	162	46	87	72	163.1	158	158	7	36	102	37	83	-4	89	-4	43
ARHGEF16	36	73	22	52	-6	18	46	46	28	47	12	44	48	98	42	132	130	165	51	1	-27	52	15	34	36	37	68
ARHGEF3	46	4	11	13	7	8	442	434	542	37	48	50	481	402	452	34	14	24	25	45	42	-8	50	1	10	-7	29
ARHGEF39	89	-54	-31	150	132	146	51	45	40	136	144	195	59	106	76	25	9	23	13	82	-12	118	34	16	61	22	20
ARHGEF5	67	111	25	67	49	29	207	135	169	164	191	131	117	87	93	37	-6	75	60	24	93	27	59	46	71	89	2
ARHGEF7	5	-11	-6	32	56	26	79	25	66	94	-17	30	356	150	100	-2	55	50	58	95	-1	18	-8	7	34	119	54
ARHGEF9	72	3	41	96	74	76	89	60	85	27	89	48	46	33	76	91	65	8	-7	28	107	322	539	409	38	69	53
BMX	64	17	8	6	-38	-7	43	34	44	-14	-5	-4	90	78	80	48.1	35	85	58	19	26	79	44	7	45	-37	5
BTK	65	-25	-18	194	206	266	98	34	3	73	14	6	9	60	46	-4	-5	7	21	14	41	99	-5	24	14	1	39
CERT1	260	140	246	169	421	271	425	486	283	171	241	128	304	149	258	244	135	128	262	379	240	166	149	139	114	158	360
CNKSR1	18	59	-3	24	40	15	81	72	90	48	61	79	35	88	55	45	94	20	187	163	147	74	36	40	67	32	19
DEF6	110	4	15	27	40	5	74	64	14	177	178	146	91	85	20	-1	7	10	35	64	23	64	19	85	57	39	43
DOK1	3	9	-7	45	35	14	39	35	7	109	39	7	34	45	43	35	77	80	52	120	-4	56	20	54	49	24	42
DOK2	75	26	30	91	80	37	15	79	23	28	11	25	58	48	94	149	253	142	67	8	12	36	47	20	37	86	1
DOK3	89	41	6	91	97	51	38	-3	44	-32	-7	-8	17	106	-5	33	14	0	62	66	0	9	16	-18	10	13	8
DOK4	-10	22	12	17	45	6	-26	10	-2	53	23	62	4	74	54	27	15	15	-6	13	1	-9	28	-1	11	51	24
EXOC8	17	-19	21	36	15	60	386	142	148	39	21	24	38	88	99	47	71	26	87	29	24	10	42	14	75	17	18
FERMT2	20	8	-22	-19	-20	24	12	12	21	40	38	-1	-31	1	51	37	26	19	23	8	-6	7	8	79	27	-19	19
FERMT3	115	7	2	138	159	148	23	47	5	208	491	150	21	50	69	29	37	46	57	41	14	49	14	8	9	-6	-11
FGD5	9	25	27	57	24	9	-25	107	26	55	15	14	76	25	41	0	-23	38	17	95	3	67	38	-7	4	11	48
GAB1	24	28	28	48	54	34	12	1	-23	71	20	23	7	14	78	29	12	4	162	176	316	65	3	9	29	2	18
GAB2	89	52	26	356	179	273	90	31	-10	216	311	202	4	65	16	74	71	25	90	41	35	18	36	12	18	26	57
GRB14	68	7	61	47	15	51	62	46	49	63	18	14	53	61	80	78	118	26	78	70	46	36	2	8	33	11	3
GRB7	86	-11	30	68	26	22	110	-5	2	38	11	52	32	-44	78	13	-32	-18	5	36	38	22	-15	8	-7	24	16
GRK2	80	35	9	-43	32	72	82	9	38	51	47	26	61	96	56	36	78	77	50	59	28	83	55	17	32	62	38
ITK	1	-1	23	434	468	268	52	10	3	2	8	16	33	33	80	-13	-12	-13	-2	5	-8	12	6	37	33	6	32
KIF1B	24	6	47	10	91	27	30	86	62	-33	29	67	17	41	-2	46	92	8	-1	41	-28	36	78	13	34	36	42
MCF2L	69	47	4	234	207	254	172	285	160	228	189	401	105	116	122	43	46	20	120	109	53	439	736	155	64	92	29
NET1	593	890	299	399	310	373	570	759	653	773	866	727	453	326	624	534	306	434	799	885	623	433	856	617	531	407	459
NGEF	33	-2	22	-3	3	-12	73	99	-5	35	-16	57	65	66	-17	12	1	9	38	11	7	993	149	176	26	15	33
OSBPL10	38	4	-1	31	30	13	-1	-30	-5	473	206	153	157	130	228	11	60	53	158.2	420	303	53	1	-11	32	30	36
OSBPL5	-5	45	70	27	24	62	145	197	271	162	246	308	156	130	125	21	97	99	144	147	149	216	252	140	46	61	-4
OSBPL8	85	45	77	-41	4	6	-46	17	71	10	27	4	6	61	30	17	90	16	-27	9	-13	84	-15	10	9	19	92
PHETA2	-17	73	-14	-4	66	28	-3	13	4	43	-7	4	43	79	58	-32	25	16	20	81	-16	61	-11	-12	110	106	31
PLCD4	40	99	67	98	102	18	0	9	80	56	0	44	11	-44	12	17	14	46	-81	-5	-14	63	37	60	29	1	21
PLCG2	52	0	71	-12	3	-3	17	-17	-3	13	11	-1	56	54	9	64	23	13	9	51	60	23	0	35	0	-21	0
PLEK	6	-8	-6	19	11	26	-17	-42	-10	9	11	26	19	65	72	-59	4	-9	22	-7	16	21	26	34	56	3	7
PLEKHA1	72	13	10	1.1	-10	0	23	7	90	161	141	180	40	85	4	-10	18	25	-98	-3	1	3	-4	6	8.4	49	49
PLEKHB2	-5	33	14	14	39	-5	89	67	-16	32	5	46	64	49	28	554	178	149	53	75	51	69	14	52	23	-29	35
PLEKHF1	57	101	35	17	60	62	22	25	1	29	22	26	11	60	67	492	450	419	63	11	-5	-11	7	19	-3	7	-4
PLEKHF2	-20	20	67	26	38	12	34	0	19	-1	-18	34	13	39	2	66	-9	61	-7	25	-7	-16	-26	59	25	-14	91
PLEKHJ1	29	63	66	275	141	205	143	148	259	344	279	138	196	275	260	30	67	47	96	36	37	312	132	137	67	-3	52
PLEKHN1	28	17	42	50	55	62	44	35	35	30	68	23	53	-44	69	28	61	8	21	36	-20	92	68	28	28	57	29
PLEKHO1	25	10	27	546	557	137	188	401	402	369	145	171	74	85	75	242	346	181	74	49	18	429	148	232	310	171	232
PLEKHO2	4	59	-16	34	33	54	31	27	39	2	65	62	19	82	50	-15	29	66	1	77	4	-20	37	-1	11	60	2
PRKD3	61	47	68	30	26	74	72	28	49	52	82	31	85	55	69	20	24	32	63	18	-34	36	43	60	53	29	-4
PSD2	-20	64	38	8	4	6	447	149	156	-11	31	15	54	99	64	-7	19	-4	-14	12	-5	26	52	17	33	95	8
PSD4	-4	61	39	25	5	1	38	41	34	6	10	10	64	76	11	-10	11	5	9	52	-7	-28	16	59	71	-3	-23
RASA1	32	49	85	1	7	39	12	4	20	9	21	20	31	52	28	17	20	2	13	-7	-14	-7	5	2	8	41	22
RASGRF1	-2	10	10	105.3	34	20	62	11	17	50	14	-17	-44	46	0	-1	-16	-2	8	-1	5	-24	4	21	64	-73	6
SBF2	-15	25	45	25	45	6	15	15	86	27	24	30	9	35	36	-2	61	2	91	25	16	-7	22	25	14	63	63
SKAP1	73	67	14	264	125	157	-6	30	70	70	59	25	60	76	50	43	-43	17	47	-35	15	56	21	54	48	21	16
SKAP2	43	39	28	-45	6	105	-22	52	52	-16	16	47	34	30	86	-42	92	28	11	-61	21	45	78	54	-11	34	-8
SOS2	76	47	86	7	5	-23	62	93	11	74	18	47	10	30	9	-5	22	11	37	2	-32	18	1	23	14	5	12
SPATA13	162	232	137	268	207	293	218	258	203	703	901	264	545	376	722	720	771	286	911	310	216	834	847	171	558	783	620
STAP1	-25	46	27	-18	26	8	44	78	20	36	12	26	24	30	53	12	31	42	4	37	12	37	8	42	56	124	33
SWAP70	21	70	-9	38	36	8	51	13	65	18	12	61	15	24	41	103	100	103	35	14	17	52	54	7	18	15	-5
VAV1	87	55	4	206	205	295	389	239	332	201	125	347	263	205	220	8	73	91	34	65	93	352	181	152	34	21	40
Supplementary Table 1. Lipid-SiMPull assay data for 67 human PH domain-containing proteins.
The number of EGFP spots after substracting background for each assay is listed. The results of three independent experiments are shown for each protein-vesicle pair.
