## Supplementary Table 2 for "Redefining the specificity of phosphoinositide-binding by human PH domain-containing proteins"

### Sheet: Sheet2 (2)
Protein	ENTREZ_GENE_ID	Reported Lipid Binding by PH or protein	Reference
Proteins that bound lipids in SiMPull
ACAP1	9744	all PIPs	Shinozaki-Narikawa et al., (2006) Traffic, v7, p1539
ADAP1	11033	PI(3,4)P2, PI(3,4,5)P3	Venkateswarlu et al., (1999) BBRC, v262, p237
AFAP1L1	134265	PI(3,4,5)P3	Tie et al., (2016) Oncogene, v35, p2098
ARHGAP12 *	94134	PI(4,5)P2, PI(3,4,5)P3	Bae et al., (2019) BBA-Mol.Cell.Res., v1866, p1595
ARHGAP26	23092	PI(4,5)P2	Lundmark et al., (2008) Current Biology, v18, p1802
ARHGEF5	7984	PI(3)P, PI(4)P, PI(5)P	Kuroiwa et al., (2011) Journal of Cell Science, v124, p1726
ARHGEF9	23229	PI(3)P	Kalscheuer et al., (2009) Human Mutation, v30, p61
BTK	695	PI(3,4,5)P3	Salim et al., (1996) The EMBO Journal, v15, p6241
CERT1	10087	PI(4)P, PI(4,5)P2	Levine et al., (2002) Current Biol, v12, p695
CNKSR1	10256	weak promiscuous binding for all PIPs.	Jaffe et al., (2004) Mol. Cell Bio, v24, p1736
DEF6	50619	PI(3,4,5)P3	Gupta et al., (2003) JBC, v278, p43541
DOK2	9046	PI(3)P, PI(4)P, PI(5)P	Guittard et al., (2009) J Immunol, v182, p3974
FERMT3	83706	PI(3,4,5)P3	Hart et al., (2013) JBC, v288, p14852
GAB1	2549	PI(3,4,5)P3	Maroun et al., (1999) JBC, v274, p31719
GAB2	9846	PI(3,4,5)P3	Edmead et al., (2006) Cellular Signalling, v18, p1147
ITK	3702	PI(3,4,5)P3	Hunag et al., (2007) Sceince, v316, p886
MCF2L	23263	PI(4,5)P2	Snyder et al., (2001) JBC, v246, p45868
OSBPL5	114879	PI(3,4)P2, PI(3,5)P2, PI(4,5)P2, PI(3,4,5)P3	Ghai et al., (2017) Nat. Comm., v8, p757
OSBPL10	114884	PI(3)P, PI(4)P	Nissila et al., (2012) BBA-MCBL, v1821, p1472
PLCD4 *	84812	PI(4,5)P2, PI(3,4,5)P3	Nagano et al., (1999) JBC, v274, p2872
PLEKHA1	59338	PI(3,4)P2	Dowler et al., (2000) Biochem. J., v351, p19–31
PLEKHB2	55041	PI(3,4)P2 , PI(3,4,5)P3	Dowler et al., (2000) Biochem. J., v351, p19–31
PLEKHF1	79156	PI(3)P	Lin et al., (2012) BBRC, v417, p35
PLEKHO1	51177	promiscuous binding	Olsten et al., (2004) JBC, v279, p42114
SBF2 *	81846	PI(3,4,5)P3	Berger et al., (2006) Human Mol. Gen., v15, p569
SKAP1	8631	PI(3,4,5)P3	Witte et al., (2017) Mol. Cell Biol., v37, e00509
SKAP2 *	8935	PI(3,4)P2, PI(3,4,5)P3	Swanson et al., (2008) Mol. Cell, v32, p564
SWAP70	23075	PI(3,4,5)P3	Shinohara et al., (2002) Science, v416, p759
VAV1	7409	1) PI(4,5)P2, PI(3,4,5)P3 2) PI(3)P, PI(4)P, PI(5)P	1) Han et al., (1998) Science, v279, p558 2) Rodríguez-Fdez et al., (2019) Cell, v8, p1649
Proteins that did not bind lipids in SiMPull
APPL1	26060	PI(3)P, PI(4)P, PI(5)P, PI(3,4)P2, PI(3,5)P2	Chial et al., (2008) Traffic, v9, p215
APPL2	55198	PI(3)P, PI(4)P, PI(5)P, PI(3,4)P2, PI(3,5)P2	Chial et al., (2008) Traffic, v9, p215
DOK1	1796	PI(5)P	Guittard et al., (2009) J Immunol, v182, p3974
FERMT2	10979	PI(3,5)P2, PI(3,4,5)P3	Qu et al., (2010) Jounal of Cell Science, p124, p879
GRB7	2886	PI(5)P, PI(3)P, PI(4)P, PI(3,5)P2	Shen et al., (2002) JBC, v277, p 29069
GRB14	2888	promiscuous binding	Rajala et al., (2005) Biochemistry, v44, p15461
GRK2	156	PI(4,5)P2	Harlan et al., (1994) Nature, v371, p168
OSBPL8	114882	PI(3,4)P2, PI(3,5)P2, PI(4,5)P2, PI(3,4,5)P3	Ghai et al., (2017) Nat. Comm., v8, p757
PLEK	5341	PI(4,5)P2	Harlan et al., (1994) Nature, v371, p168
PLEKHF2	79666	PI(3)P	Lin et al., (2010) BBRC, v391, p1043
PLEKHN1	84069	PA, Cardiolipin, PS and PI(4)P	Sano et al., (2008) BBA-Mol. Cell. Res, v1783, p1036
* Bound 20% PIP vesicles in SiMPull assays.
Supplementary Table 2. References for reported lipid binding by proteins investigated in this study.
In most cases the first report in the literature is cited here. Additional reports are cited when different conclusions are made.
Some reports only examined the PH domains whereas others examined the full-length proteins.
