## Supplementary Table 4 for "Redefining the specificity of phosphoinositide-binding by human PH domain-containing proteins"

### Sheet: Sheet1
Uniprot ID	Name	SRFC Score	Aligned Sequence
Full-length proteins that bound PIPs in Lipid-SiMPull Assay
Q9H4E7	DEF6	29.0784	--------------DVLK--QGY-LWKRGHLR--------------RNW-------------AERWFQLQPS-------------CLCY-------FGSEECKE--------------------KRGIIP------LDAHC--------------CVEVLPDR--------------------DGKR------CMF----CVKTA----------------------NRT---------------YEMSASDT---------------------RQRQEW-----TAAIQMAIR---
Q9UQC2	GAB2	28.4267	--------------DVVC--TGW-LRKSPP-EKKLRR---------YAW-------------KKRWFILRSGRMS------GDPDVLEY-------YKNDHSKK--------------------PLRIIN------LNFCE--------------QVDAGLTFNKKE----------------LQDS------FVF----DIKTS----------------------ERT---------------FYLVAETE---------------------EDMNKW-----VQSICQICG---
Q13480	GAB1	28.1557	--------------EVVC--SGW-LRKSPP-EKKLKR---------YAW-------------KRRWFVLRSG-------------RLTGDPDVLEYYKNDHAKK--------------------PIRIID------LNLCQ--------------QVDAGLTFNKKE----------------FENS------YIF----DINTI----------------------DRI---------------FYLVADSE---------------------EEMNKW-----VRCICDICG---
Q12774	GEF5	27.9056	--------------WLVK--SGE-LTALEF-SASP-GLR-------RKLN-----------TRPVHLHLFND-------------CLLL-------SRPREGSR------------------FLVFDHAP------FSSIR--------------GEKCEMKLH-------------------GPHK------NLF----RLFLRQNT----------------QGAQAE---------------FLFRTETQ---------------------SEKLRW-----ISALAMPRE---
Q9UH65	SWAP70	27.8235	--------------DVLK--QGY-MMKKGHRR--------------KNW-------------TERWFVLKPN-------------IISY-------YVSEDLKD--------------------KKGDIL------LDENC--------------CVESLPDK--------------------DGKK------CLF----LVKCF----------------------DKT---------------FEISASDK---------------------KKKQEW-----IQAIHSTIH---
Q8IWW6	GAP12	25.9441	--------------DQEK--YGL-LNVTKIAENGK-KVR-------KNW-------------LSSWAVLQGS-------------SLLF-------TKTQGSST--------SWFGSNQS---KPEFTVD------LKGAT--------------IEMASKDK--------------------SSKK------NVF----ELKTRQ---------------------GTE---------------LLIQSDND---------------------TVINDW-----FKVLSSTIN---
Q96S99	PLEKHF1	24.2775	--------------VLLG--EGV-LTKEC-------R---------KKA-------------KPRIFFLFND-------------ILVY-------GSIVLNKR------------KYR-----SQHIIP------LEEVT--------------LELLPETL--------------------QAKN------R-W----MIKTA----------------------KKS---------------FVVSAASA---------------------TERQEW-----ISHIEECVR---
O43307	GEF9	24.1763	--------------ELIY--TGE-MAWIYQPYGRN---------------------------QQRVFFLFDH-------------QMVL-------CKKDLIRR----------DILY------YKGRID------MDKYE--------------VVDIEDGRDDDF----------------NVSMK-----NAF----KLHNKE--------------------TEEI---------------HLFFAKKL---------------------EEKIRW-----LRAFREERK---
Q5VV41	GEF16	23.8966	--------------WLLK--RGE-LFLVEE-TGLF-RKI-------ASR-------------PTCYLFLFND-------------VLVV-------TKKKSEES------------------YMVQDYAQ------MNHIQ--------------VEKIEPSELPLPGG------------GN---RSSS-VPHPF----QVTLLRNSEGRQ--------EQLL-----------------------LSSDSA---------------------SDRARW-----IVALTHSER---
Q06187	BTK	22.1174	--------------AVIL--ESI-FLKRSQ-QKKK-TSP-------LNF-------------KKRLFLLTVH-------------KLSY-------YEYDFERG----------RRGS------KKGSID------VEKIT--------------CVETVVPEKNPPPERQIPRRGEESSEMEQISII-----ERF----PYPFQVVY------------------DEGP---------------LYVFSPTE---------------------ELRKRW-----IHQLKNVIR---
Q9NR81	GEF3	21.5885	-----------SSRVLCC--HGE-LKNNRG--------------------------------VKLHVFLFQE-------------VLVI-------TRAVTHN---------EQLCYQL-----YRQPIP------VKDLL--------------LEDLQDGEVRLGGS-----------LRGAFSNNER-IKNFF----RVSFKNG------------------SQSQT---------------HSLQANDT---------------------FNKQQW-----LNCIRQAKE---
Q53QZ3	ARHGAP15	21.1545	--------------MVEK--EGY-LQKAKIADGGK-KLR-------KNW-------------STSWIVLSSR-------------RIEF-------YKESKQQA--------LSNMKTGH---KPE-SVD------LCGAH--------------IEWA-KEK--------------------SSRK------NVF----QITTVS---------------------GNE---------------FLLQSDID---------------------FIILDW-----FHAIKNAID---
Q9BXB5	OSBPL10	20.9908	--------------EPAL--EGV-LSKYTNLL--------------QGW-------------QNRYFVLDFEA-----------GILQY-------FVNEQSK------------HQK------PRGVLS------LSGAI--------------VSLSDEAP------------------------------HML----VVYSAN---------------------GEM---------------FKLRAADA---------------------KEKQFW-----VTQLRACAK---
O75563	SKAP2	20.6562	--------------FVLK--AGY-LEKRRK-DHSFLG---------FEW-------------QKRWCALSKT-------------VFYY-------YGSDKDKQ--------------------QKGEFA------IDGYS--------------VRMNNTLRKD------------------GKKD------CCF----EISAP---------------------DKRI---------------YQFTAASP---------------------KDAEEW-----VQQLKFVLQ---
O15068	MCF2L	20.507	--------------KLLM--QGS-FSVWTD-HKRG-HTK------VKELAR--------FKPMQRHLFLHEK-------------AVLF-------CKKREEN---------GEGYEKAPS-YSYKQSLN------MAAVG--------------ITENVK-----------------------GDA------KKF----EIWYNA--------------------REEV---------------YIVQAPTP---------------------EIKAAW-----VNEIRKVLT---
Q86WV1	SKAP1	20.2417	--------------NVIK--QGY-LEKKSK-DHSFFG---------SEW-------------QKRWCVVSRG-------------LFYY-------YANEKSKQ--------------------PKGTFL------IKGYG--------------VRMAPHLRRD------------------SKKE------SCF----ELTSQ---------------------DRRS---------------YEFTATSP---------------------AEARDW-----VDQISFLLK---
Q8N5V2	NGEF	19.4182	----------------------W-LLKQGELQQ-------------MSG-------------PKTSRTLRTKKLFHEIYLFLFNDLLVI-------CRQIPGDK---------------------YQVFD------SAPRG--------------LLRVEELEDQGQ----------------TLANV-----FIL----RLLENADD------------------REAT---------------YMLKASSQ---------------------SEMKRW-----MTSLAPNRR---
Q86WG5	SBF2	19.2996	--------------NRSF--EGT-LYKRGALL--------------KGW-------------KPRWFVLDVTK-----------HQLRY-------YDSGEDTS--------------------CKGHID------LAEVEMVIP-----AGPSMGAPKHT-----------------------SDK------AFF----DLKTS----------------------KRV---------------YNFCAQDG---------------------QSAQQW-----MDKIQSCIS---
Q9HB21	PLEKHA1	19.2298	--------------AVIK--AGY-CVKQGAVM--------------KNW-------------KRRYFQLDEN-------------TIGY-------FKSELEKE--------------------PLRVIP------LKEVH--------------KVQEC-KQSDI-----------------MMRD------NLF----EIVTT----------------------SRT---------------FYVQADSP---------------------EEMHSW-----IKAVSGAIV---
Q14155	GEF7	19.1378	--------------TL-----GN-VTYMSQVLIQC-AGS-------EEK-------------NERYLLLFPN-------------VLLM-------LSASPRMS------------GFI-----YQGKLP------TTGMT--------------ITKLEDSE--------------------NHRN------AFE----ISGSM----------------------IER---------------ILVSCNNQ---------------------QDLQEW-----VEHLQKQTK---
Q969H4	CNK1	17.0979	--------------RPDC--DGW-LLLRKAPGGFMG----------PRW-------------RRRWFVLKGH-------------TLY---------WYRQPQD-------------------EKAEGLI------NVSNY-------------SLESGHDQKKK------------------YVFQ------LTH----DVYKP----------------------------------------FIFAADTL---------------------TDLSMW-----VRHLITCIS---
Q15027	ACAP1	15.5972	--------------GLVM--EGH-LFKRASNAF-------------KTW-------------SRRWFTIQSN-------------QLVY-------QKKYKDPV--------------------TVVVDD------LRLCT--------------VKLCPD----------------------SERR------FCF----EVVST----------------------SKS---------------CLLQADSE---------------------RLLQLW-----VSAVQSSIA---
Q96CS7	PLEKHB2	15.533	--------------AFVK--SGW-LLRQSTIL--------------KRW-------------KKNWFDLWSD------------GHLIY-------YDDQTRQN--------------------IEDKVH------MPMDC--------------INIRTGQECRDT----------------QPPDG-----KSK----DCMLQIVC-----------------RDGKT---------------ISLCAEST---------------------DDCLAW-----KFTLQDSRT---
Q8IYI6	EXOC8	14.9291	--------------YLVY--NGD-LVEYDADHM-------------AQL-------------QRVHGFLMND-------------CLLV-------ATWLPQRR--------GMYR--------YNALYS------LDGLA--------------VVNVKDN---------------------PPMK------DMF----KLLMF----------------------PES---------------RIFQAENA---------------------KIKREW-----LEVLEDTKR---
Q9UNA1	GAP26	14.5889	--------------PYTM--EGY-LYVQEKRHFG------------TSW-------------VKHYCTYQRD-------------SKQI-------TMVPFDQ---------KSGGKGG-----EDESVI------LKSCT--------------RRKTDS----------------------IEKR------FCF----DVEAVD--------------------RPGV---------------ITMQALSE---------------------EDRRLW-----MEAMDGREP---
Q9BQI7	PSD2	13.0403	--------------TTYK--HGV-LTRKTH-ADMD-GKRTP--RGRRGW-------------KKFYAVLKGT-------------ILYL-------QKDEYRP---------DKALSEG----DLKNAIR------VHHAL--------------ATRASDY---------------------SKKS------NVL----KLKTAD---------------------WRV---------------FLFQAPSK---------------------EEMLSW-----ILRINLVAA---
Q9BRC7	PLCD4	11.1023	--------------LLMQ--EGM-PMRKVRSK--------------SWK-------------KLRYFRLQND-------------GMTV-------WHARQARG-------------------SAKPSFS------ISDVE--------------TIRNGHDSELLR----------------SLAEELP-LEQGF----TIVFHG--------------------RRSN---------------LDLMANSV---------------------EEAQIW-----MRGLQLLVD---
P15498	Vav1	10.9382	--------------RPKI--DGE-LKITSVER--------------RSK-------------MDRYAFLLDK-------------ALLI-------CKRRGDSY-------------------DLKDFVN------LHSFQ--------------VRDDSSGDRDN-----------------KKWS------HMF----LLIEDQ--------------------GAQG---------------YELFFKTR---------------------ELKKKW-----MEQFEMAIS---
O60496	DOK2	9.74097	--------------GAVK--QGF-LYLQQQQTFGK-KWR-------RFG---------------ASLYGGSD-------------CALA-------RLELQEG---------PEKPRRCE---AARKVIR------LSDCL-------------RVAEAGGEA--------------------SSPRD-----TSA----FFLET----------------------KER---------------LYLLAAPA---------------------AERGDW-----VQAICLLAF---
Q08881	ITK	9.72408	--------------FILL--EEQ-LIKKSQ-QKRR-TSP-------SNF-------------KVRFFVLTKA-------------SLAY-------FEDRHGKK------------------RTLKGSIE------LSRIK--------------CVEIVKSDISIP----------------CHYK------YPF----QVVHD----------------------NYL---------------LYVFAPDR---------------------ESRQRW-----VLALKEETR---
P31749	AKT1	9.17523	--------------AIVK--EGW-LHKRGEYI--------------KTW-------------RPRYFLLKND-------------GTFI-------GYKERPQD-------------------VDQREAP------LNNFS--------------VAQCQLMKTE------------------RPRP------NTF----IIRCLQW------------------TTVIE---------------RTFHVETP---------------------EEREEW-----TTAIQTVAD---
Q8N4T4	GEF39	7.62825	--------------WFLR--QGW-LLVVPPH---------------GEP-------------RPRMFFLFTD-------------VLLM-------AKP--------------------------RPPLH------LLRSG--------------TFACKAL------------------------------------------YPMA----------------QCHLSR---------------VFGHSGGPCGGLLSLSFPHEKLLLMSTDQEELSRW-----YHSLTWAIS---
Q9NW61	PLEKHJ1	5.73452	-----------SRQPAEM--AAE-LGMRGP------KKG-------SVL-------------KRRLVKLVVN-------------FLFY-------FRTDEAE---------------------PVGALL------LERCR--------------VVREEP--------------------------------GTF----SISFIED-------------------PERK---------------YHFECSSE---------------------EQCQEW-----MEALRRASYEFM
Q9H0X9	OSBPL5	2.14447	--------------VVIM--ADS-LKIRGTL---------------KSW-------------TKLWCVLKPG-------------VLLI-------YKTPKVGQ--------------------WVGTVL------LHCCE--------------LIERPSK----------------------KDG------FCF----KLFHPLDQSVWAVKGPKGESVGSITQPLPSS-------------YLIFRAASE---------------------SDGRCW-----LDALELALR---
Q86UX7	FERMT3	-2.11327	--------------DHL---RIFRIPRRPRKLTL------------KGY-------------RQHWVVFKET-------------TLSY-------YKSQDEAP------------------GDPIQQLN------LKGCE--------------VVPDVNV---------------------SGQK------FCI----KLLVPSPE------------------GMSE---------------IYLRCQDE---------------------QQYARW-----MAGCRLASK---
Full-length proteins that did not bind PIPs in Lipid-SiMPull Assay
Q9H8W4	PLEKHF2	3.35094	--------------VLIG--EGV-LTKLCR----------------KKP-------------KARQFFLFND-------------ILVY-------GNIVIQKK------------KYN-----KQHIIP------LENVT--------------IDSIKDEG--------------------DLRN-------GW----LIKTP----------------------TKS---------------FAVYAATA---------------------TEKSEW-----MNHINKCVT---
Q9BZF1	OSBPL8	-0.103728	--------------VIVM--ADW-LKIRGTL---------------KSW-------------TKLWCVLKPG-------------VLLI-------YKTQKNGQ--------------------WVGTVL------LNACE--------------IIERPSK----------------------KDG------FCF----KLFHPLEQSIWAVKGPKGEAVGSITQPLPSS-------------YLIIRATSE---------------------SDGRCW-----MDALELALK---
P51813	BMX	-0.836528	--------------KSIL--EEL-LLKRSQ-QKKK-MSP-------NNY-------------KERLFVLTKT-------------NLSY-------YEYDKMKR------------------GSRKGSIE------IKKIR--------------CVEKVNLEEQTP----------------VERQ------YPF----QIVYK----------------------DGL---------------LYVYASNE---------------------ESRSQW-----LKALQKEIR---
P08567	PLEK_PH2	-2.91508	--------------VIIK--QGC-LLKQGHRR--------------KNW-------------KVRKFILRED-------------PAYL-------HYYDPAGA-----------------------EDP------LGAIH--------------LRGCVVTSVESN----------------SNGRKSE-EENLF----EIIT---------------------ADEVH---------------YFLQAATP---------------------KERTEW-----IRAIQMASR---
Q7L591	DOK3	-5.46877	---------------PIK--DGI-L--YQQ-HVKF-GKK-------CWR--------------KVWALLYAG---------------GP-------SGVARLES------------------WEVRDGGL---------------------------GAAGDRSAGPG-------------RRGERRV-----IRL----ADCVSVLPADGESCPR-DTGAFLLTTTERS---------------HLLAAQH------------------------RQAW-----MGPICQLAF---
Q07890	SOS2	-5.58055	---------------FIM--EGP-LTRIGAK-------------------------------HERHIFLFDG-------------LMIS-------CKPNHGQ---------TRLPGYSSAEYRLKEKFV------MRKIQ--------------ICDKEDT---------------------CEHK------HAF----ELVSKD---------------------ENS---------------IIFAAKSA---------------------EEKNNW-----MAALISLHYRS-
O60333	KIF1B	-7.35806	------------------------VSKKGY-LHFK-EPL-------YSN------------WAKHFVVVRRP-------------YVFI-------YNSDKDPV--------------------ERGIIN------LSTAQ--------------VEYSEDQ---------------------QAMVKT---PNTF----AVCTK----------------------HRG---------------VLLQALND---------------------KDMNDW-----LYAFNPLLA---
O94806	PRKD3	-7.80979	--------------TMVK--EGW-MVHYTSRD--------------NLR-------------KRHYWRLDSK-------------CLTL-------FQNESGSK--------------------YYKEIP------LSEIL--------------RISSPRDFTNIS----------------QGSNP-----HCF----EIITD----------------------TMV---------------YFVGENNGDSSHNPV------LAATGVGLDVAQSW-----EKAIRQALM---
Q6ZNL6	FGD5_PH2	-8.92394	--------------GSAI--SGY-LSRCKRGK--------------RHW-------------KKLWFVIKGK-------------VLYT-------YMASEDKV--------------------ALESMP------LLGFT--------------IAPEKEEGS-------------------SEVG------PIF----HLYHK---------------------KTLF---------------YSFKAEDT---------------------NSAQRW-----IEAMEDASV---
Q8TD55	PLEKHO2	-9.55932	--------------MVDK--AGW-IKKSSGGL--------------LGF------------WKDRYLLLCQA-------------QLLV-------YENED-----------DQKC--------VETVEL------GSYEK-------------CQDLRALL----------------------KRK------HRF----ILLRSPGN------------------KVSD---------------IKFQAPTG---------------------EEKESW-----IKALNEGIN---
P20936	RASA1	-11.0657	--------------NIVK--KGY-LLKKGK-GKR--------------W-------------KNLYFILEGS-------------DAQL-------IYFESEKR-----------ATK------PKGLID------LSVCS--------------VYVVHDSLFGR------------------PNC------FQI----VVQHFSE-------------------EHYI---------------FYFAGETP---------------------EQAEDW-----MKGLQAFCN---
P08567	PLEK_PH1	-12.2144	--------------KRIR--EGY-LVKKGSVF--------------NTW-------------KPMWVVLLED-------------GIEF-------YKKKSDNS--------------------PKGMIP------LKGST--------------LTSPCQD----------------------FGK------RMF------VFKITT-----------------TKQQD---------------HFFQAAFL---------------------EERDAW-----VRDIKKAIK---
P25098	GRK2	-12.3435	--------------DCIM--HGY-MSKMGNPFL-------------TQW-------------QRRYFYLFPN-------------RLEW----------RGEGE-------------------APQSLLT------MEE----------------IQSVEETQ--------------------IKER------KCL----LLKIRG---------------------GKQ---------------FILQCDSD---------------------PELVQW-----KKELRDAYR---
P42331	GAP25	-13.0281	--------------RPIK--MGW-LKKQRSIV--------------KNW-------------QQRYFVLRAQ-------------QLYY-------YKDEEDTK--------------------PQGCMY------LPGCT--------------IKEIATNPE-------------------EAGK------FVF----EIIPASWD-----------------QNRMGQ------------DSYVLMASSQ---------------------AEMEEW-----VKFLRRVAG---
Q6ZNL6	FGD5_PH1	-13.6393	--------------EFLK--EGT-LMKVTGKN--------------RRP---------------RHLFLMND-------------VLLY-------TYPQK-----------DGKYR-------LKNTLA------VANMK--------------VSRPVME----------------------KVP------YAL----KIETS----------------------ESC---------------LMLSASSC---------------------AERDEW-----YGCLSRALP---
P16885	PLCG2	-15.3603	--------------RALE--LGT-VMTVFSFRKS-------------TP-------------ERRTVQVIME-------------TRQV-------AWSKTADK--------------------IEGFLD------IMEIK--------------EIRPGKNSKDFE---------------RAKAVRQK-EDCCF----TILYGTQ------------------FVLST---------------LSLAADSK---------------------EDAVNW-----LSGLKILHQ---
Q494U1	PLEKHN_PH2	-15.8694	---------------AVC--ASR-VKLQHLPA--------------QEQ-------------WDRLLVLYPT-------------SLAI-------FSEELDGL-------------------CFKGELP------LRAVH--------------INLEEK----------------------EKQI------RSF----LIEGPL---------------------INT---------------IRVVCASY---------------------EDYGHW-----LLCLRAVTHRE-
Q8N556	AFAP1_PH2	-16.8589	--------------DVPT--CGY-LNVLSN----------------SRW-------------RERWCRVKDN-------------KLIF-------HKDRTDLK-------------------THIVSIP------LRGCE--------------VIPGLD----------------------SKHP------LTF----RLLRNG---------------------QEV---------------AVLEASSS---------------------EDMGRW-----IGILLAETG---
Q13972	RASGRF1_PH2	-16.9178	------------KGKITRGRLGS-LSLKKE--------------------------------GERQCFLFSK-------------HLII-------CTRGSGGK--------LHLTKN--------GVIS------LIDCT--------------LLEEPE-----------------------STEEEAKGSGQDIDHLDFKIGVEPK---------------DSPPFT---------------VILVASSR---------------------QEKAAW-----TSDISQCVD---
Q96AC1	FERMT2	-18.1507	----------------------K-VFKPKKLTL-------------KGY-------------KQYWCTFKDT-------------SISC-------YKSKEESS------------------GTPAHQMN------LRGCE--------------VTPDVNI---------------------SGQK------FNI----KLLIPVAE------------------GMNE---------------IWLRCDNE---------------------KQYAHW-----MAACRLASK---
Q8NDX1	PSD4	-19.7004	--------------PTYK--QGI-LARKMH-QDAD-GKK-------TPWGK--------RGWKMFHTLLRGM-------------VLYF-------LKQGEDHCL------EGESLVGQ----MVDEPVG------VHHSL--------------ATPATHY---------------------TKKP------HVF----QLRTAD---------------------WRL---------------YLFQAPTA---------------------KEMSSW-----IARINLAAA---
Q99704	DOK1	-19.7672	---------------AVM--EGP-LFLQSQ-RFGTKRWR-------KTWAVLYPA-SPHGVARLEFFDHKGS-------------SSGG-------GRGSSRRL--------------------DCKVIR------LAEC-----------------VSVA----PVTV------------ETPPEP------GAT----AFRLDTA--------------------QRS---------------HLLAADAP----------------------SSAAW-----VQTLCRNAF---
Q9ULZ2	STAP1	-21.5341	--------------PLYF--EGF-LLIKRSGY--------------REY-------------EHYWTELRGT-------------TLFF-------YTDKKSI---------IYVD--------KLDIVD------LTCLT--------------EQNSTE-----------------------KNC------AKF----TLVLP----------------------KEE---------------VQLKTENT---------------------ESGEEW-----RGFILTVTE---
Q13972	RASGRF1_PH1	-21.7292	--------------DGTR--KGY-LS-KRSSDN-------------TKW-------------QTKWFALLQ--------------NLLF-----------YFE---------SDSSSR------PSGLYL------L-----------------------EGCVCDR----------------APSPKPALSAKEPL--EKQHYFTVNF--------------SHENQKA---------------LELRTEDA---------------------KDCDEW-----VAAIAHASY---
Q6ICB4	PHETA2	-26.4245	--------------PADH--MGF-L---------------------RTWGGPGTPPTPSGTGRRCWFVLKGN-------------LLFS-------FESREGRA--------------------PLSLVV------LEGCT--------------VELAEAP---------------------VPEE------FAF----AICFDAP-------------------GVRP---------------HLLAAEGP---------------------AAQEAW-----VKVLSRASF---
Q14451	GRB7	-27.1393	--------------FPEI--QGF-LQLRGSGR--------------KLW-------------KRFFCFLRRS-------------GLYY-------STKGTSKD------------PRH-----LQYVAD------VNESN--------------VYVVTQGRKLYG----------------MPTD------FGF----CVKPNKLR----------------NGHKGL---------------RIFCSEDE---------------------QSRTCW-----LAAFRLFKY---
Q8N556	AFAP1_PH1	-27.385	--------------DAKI--CAF-LLRKKRF---------------GQW-------------TKLLCVIKDT-------------KLLC-------YKSSKDQQ--------------------PQMELP------LQGCN--------------ITYIPKDS--------------------KKKK------HEL----KITQQG---------------------TDP---------------LVLAVQSK---------------------EQAEQW-----LKVIKEAYS---
Q8TEW6	DOK4	-28.426	--------------DIVK--QGY-VKMKSRKL--------------GIY-------------RRCWLVFRKSSSK-------GPQRLEK-------YPDEKSVC-----------LRG------CPKVTE------ISNVK--------------CVTRLPK---------------------ETKR------QAV----AIIFTD---------------------DSA---------------RTFTCDSE---------------------LEAEEW-----YKTLSVECL---
Q494U1	PLEKHN1_PH1	-29.8196	---------------VVH--YAK-VQLRFQHS--------------QDV-------------SDCYLELFPA-------------HLYF-------QAHGSEGL-------------------TFQGLLP------LTELS--------------VCPLEG-----------------------SRE------HAF----QITGPL---------------------PAP---------------LLVLCPSR---------------------AELDRW-----LYHLEKQTALL-
Q9UKG1	APPL1	-30.7604	--------------LTRK--AGY-LNARNK-TGLVS----------STW-------------DRQFYFTQGG-------------NLMS-------QARGDVA---------------------GGLAMD------IDNCS--------------VMAVDC----------------------EDRR------YCF----QITSFD--------------------GKKS---------------SILQAESK---------------------KDHEEW-----ICTINNISK---
Q8NEU8	APPL2	-31.4131	--------------LIQK--AGY-LNLRNK-TGLVT----------TTW-------------ERLYFFTQGG-------------NLMC-------QPRGAVA---------------------GGLIQD------LDNCS--------------VMAVDC----------------------EDRR------YCF----QITTPN--------------------GKSG---------------IILQAESR---------------------KENEEW-----ICAINNISR---
Q14449	GRB14	-35.3079	--------------YPEI--HGF-LHAKEQGK--------------KSW-------------KKIYFFLRRS-------------GLYF-------STKGTSKE------------PRH-----LQFFSE------FGNSD--------------IYVSLAGKKKHG----------------APTN------YGF----CFKPNKAG-----------------GPRDL---------------KMLCAEEE---------------------QSRTCW-----VTAIRLLKY---
Supplementary Table 4. Sequence alignment and SRFC scores of 67 PH domains investigated by SiMPull.
