## Supplementary Table 6 for "Redefining the specificity of phosphoinositide-binding by human PH domain-containing proteins"

### Sheet: Sheet2
PROTEIN ID	PC			PI(3,4,5)P3			PI(4,5)P2			PI(3,4)P2
	EXP 1	EXP 2	EXP 3	EXP 1	EXP 2	EXP 3	EXP 1	EXP 2	EXP 3	EXP 1	EXP 2	EXP 3
ARHGAP27	83	5	66				176	306	527
ARHGEF19	29	59	93							301	215	111
ARHGEF28/ RGNEF	13	95	89							120	200	115
DDEF2/ASAP2	132	54	73	226	220	393
DDEFL1/ASAP3	98	52	44	361	157	383
DNM1	95	68	74	148	378	127
DNM3	53	6	61	308	236	402
FGD1	88	42	94				137	217	180
FGD2	20	106	43	121	170	179
FGD3_PH1	41	9	104	444	230	229
GAB3	13	5	15	583	512	624
GAB4	44	60	58	793	502	701
MCF2L2	23	104	29	378	158	779
MPRIP_PH2	88	99	94				165	229	367
OSBPL11	50	95	60							172	166	201
PLCH2	47	92	40				189	258	130
PLEKHG3	41	31	80	189	167	336
PRKD1	34	99	62				139	169	266
SH2B1	78	85	61							470	415	172
PSD3	25	29	31	78	91	40	69	102	83	73	97	33
Supplementary Table 6. Lipid-SiMPull assay data for 20 human PH domain-containing proteins predicted to bind PIPs.
The number of EGFP spots after substracting background for each assay is listed. The results of three independent experiments are shown.
Of the 20 proteins, only PSD3 did not display binding to the three vesicles tested.
